# Ecological context structures duplication and mobilization of antibiotic and metal resistance genes in bacteria

**DOI:** 10.64898/2026.02.03.703612

**Authors:** Eric Tran, Priscilla N. Xu, Raquel Assis

## Abstract

Antibiotic resistance is a global challenge driven by the persistence and spread of resistance genes across ecological contexts. While mobile genetic elements (MGEs) facilitate horizontal gene transfer, gene duplication represents an additional mechanism through which resistance genes can be amplified, diversified, and maintained under selection. How these processes interact across environments remains poorly understood. Here, we examined genome-level patterns of resistance gene abundance, duplication, and mobilization across clinical, agricultural, and wastewater settings, focusing on both antibiotic resistance genes (ARGs) and metal resistance genes (MRGs). Resistance gene profiles were strongly structured by environment, with distinct duplication patterns emerging across sources. Duplicate genes were frequently associated with MGEs, although the strength of this relationship varied by resistance type and ecological context. Despite frequent co-occurrence of ARGs and MRGs, their duplication and mobilization dynamics were not uniformly coupled at the genome level. Together, these findings highlight gene duplication as a context-dependent contributor to resistance evolution and underscore the importance of ecological setting in shaping how resistance genes persist and spread across microbial communities.
