## Supplementary Table 2 for "Ecological context structures duplication and mobilization of antibiotic and metal resistance genes in bacteria"

### Sheet: barnes_jewish_hospital
class	duplicate	single_copy	dup_prop	sc_prop	delta_DS	odds_ratio	p_value	p_adj_bh
BETA-LACTAM	60	221	0.487805	0.220559	0.267246	3.36095	1.68847e-09	2.5327e-08		Enriched
MACROLIDE	0	80	0	0.0798403	-0.0798403	0	0.000116365	0.000872738
SULFONAMIDE	8	155	0.0650407	0.154691	-0.08965	0.380373	0.00623972	0.0311986
QUINOLONE	6	12	0.0487805	0.011976	0.0368044	4.22224	0.00928827	0.034831
AMINOGLYCOSIDE AND QUINOLONE	0	37	0	0.0369261	-0.0369261	0	0.0272979	0.0818938
PHENICOL	0	31	0	0.0309381	-0.0309381	0	0.0408618	0.102155
TRIMETHROPRIM	6	105	0.0487805	0.10479	-0.0560099	0.438336	0.0535483	0.114746
LINCOSAMIDE, MACROLIDE, AND STREPTOGRAMIN	0	12	0	0.011976	-0.011976	0	0.382232	0.716685
TETRACYCLINE	12	87	0.097561	0.0868263	0.0107346	1.13683	0.735192	1
AMINOGLYCOSIDE	31	251	0.252033	0.250499	0.00153352	1.00818	1	1
FOSFOMYCIN	0	3	0	0.00299401	-0.00299401	0	1	1
STREPTOTHRICIN	0	4	0	0.00399202	-0.00399202	0	1	1
BLEOMYCIN	0	1	0	0.000998004	-0.000998004	0	1	1
MACROLIDE AND STREPTOGRAMIN	0	1	0	0.000998004	-0.000998004	0	1	1
RIFAMYCIN	0	2	0	0.00199601	-0.00199601	0	1	1
COPPER AND SILVER	12	21	0.705882	0.14094	0.564943	14.2512	1.82825e-06	1.09695e-05
MERCURY	0	83	0	0.557047	-0.557047	0	6.13256e-06	1.83977e-05
TELLURIUM	5	5	0.294118	0.033557	0.260561	11.6314	0.0011423	0.0022846
COPPER	0	25	0	0.167785	-0.167785	0	0.0782442	0.117366
SILVER	0	12	0	0.0805369	-0.0805369	0	0.614548	0.737457
ARSENIC	0	3	0	0.0201342	-0.0201342	0	1	1

### Sheet: cambridge_hospital
class	duplicate	single_copy	dup_prop	sc_prop	delta_DS	odds_ratio	p_value	p_adj_bh
AMINOGLYCOSIDE AND QUINOLONE	8	14	0.242424	0.020202	0.222222	15.3464	1.54872e-06	2.63282e-05		Enriched
TRIMETHROPRIM	0	58	0	0.0836941	-0.0836941	0	0.100475	0.716311
BETA-LACTAM	15	220	0.454545	0.31746	0.137085	1.79021	0.126408	0.716311
PHENICOL AND QUINOLONE	0	45	0	0.0649351	-0.0649351	0	0.256131	0.868217
AMINOGLYCOSIDE	10	153	0.30303	0.220779	0.0822511	1.53353	0.286112	0.868217
FOSFOMYCIN	0	30	0	0.04329	-0.04329	0	0.391176	0.868217
TETRACYCLINE	0	33	0	0.047619	-0.047619	0	0.392693	0.868217
MACROLIDE	0	38	0	0.0548341	-0.0548341	0	0.408573	0.868217
BLEOMYCIN	0	24	0	0.034632	-0.034632	0	0.620048	1
QUINOLONE	0	25	0	0.036075	-0.036075	0	0.622258	1
FLUOROQUINOLONE	0	1	0	0.001443	-0.001443	0	1	1
LINCOSAMIDE & MACROLIDE	0	2	0	0.002886	-0.002886	0	1	1
LINCOSAMIDE, MACROLIDE, AND STREPTOGRAMIN	0	6	0	0.00865801	-0.00865801	0	1	1
MACROLIDE AND STREPTOGRAMIN	0	11	0	0.015873	-0.015873	0	1	1
PHENICOL	0	18	0	0.025974	-0.025974	0	1	1
RIFAMYCIN	0	5	0	0.00721501	-0.00721501	0	1	1
STREPTOTHRICIN	0	10	0	0.01443	-0.01443	0	1	1
COPPER AND SILVER	37	79	0.486842	0.155819	0.331024	5.12012	8.32544e-10	7.4929e-09
COPPER	2	132	0.0263158	0.260355	-0.234039	0.0769606	2.82861e-07	1.27288e-06
SILVER	0	37	0	0.0729783	-0.0729783	0	0.00930317	0.0279095
ARSENIC	21	82	0.276316	0.161736	0.11458	1.97627	0.0227656	0.0512227
TELLURIUM	0	28	0	0.0552268	-0.0552268	0	0.0383342	0.0690016
MERCURY	16	136	0.210526	0.268245	-0.0577183	0.72782	0.328142	0.492212
NICKEL	0	9	0	0.0177515	-0.0177515	0	0.61368	0.789017
CADMIUM	0	2	0	0.00394477	-0.00394477	0	1	1
CHROMATE	0	2	0	0.00394477	-0.00394477	0	1	1

### Sheet: livestock
class	duplicate	single_copy	dup_prop	sc_prop	delta_DS	odds_ratio	p_value	p_adj_bh
AMINOGLYCOSIDE	126	278	0.677419	0.299247	0.378173	4.90947	9.04476e-22	1.26627e-20		Enriched
BETA-LACTAM	8	154	0.0430108	0.16577	-0.122759	0.226369	2.08356e-06	1.45849e-05
PHENICOL	0	55	0	0.0592034	-0.0592034	0	5.2796e-05	0.000246381
QUINOLONE	0	40	0	0.0430571	-0.0430571	0	0.000879833	0.00307941
PHENICOL AND QUINOLONE	0	25	0	0.0269107	-0.0269107	0	0.0141896	0.0397309
MACROLIDE	0	21	0	0.022605	-0.022605	0	0.0355998	0.0830661
FOSFOMYCIN	0	16	0	0.0172228	-0.0172228	0	0.0895867	0.179173
SULFONAMIDE	20	129	0.107527	0.138859	-0.0313321	0.747368	0.28859	0.505032
TETRACYCLINE	22	134	0.11828	0.144241	-0.0259615	0.79603	0.41758	0.602831
TRIMETHROPRIM	10	67	0.0537634	0.0721206	-0.0183571	0.731196	0.430594	0.602831
STREPTOTHRICIN	0	7	0	0.00753498	-0.00753498	0	0.608303	0.774204
BLEOMYCIN	0	1	0	0.00107643	-0.00107643	0	1	1
LINCOSAMIDE	0	1	0	0.00107643	-0.00107643	0	1	1
STREPTOGRAMIN	0	1	0	0.00107643	-0.00107643	0	1	1
COPPER ANDSILVER	162	184	0.473684	0.161404	0.312281	4.67004	6.64968e-30	5.31975e-29
MERCURY	33	315	0.0964912	0.276316	-0.179825	0.279905	2.84574e-13	1.1383e-12
ARSENIC	9	127	0.0263158	0.111404	-0.0850877	0.215713	1.72174e-07	4.59132e-07
TELLURIUM	30	136	0.0877193	0.119298	-0.0315789	0.709968	0.117664	0.235329
COPPER	80	287	0.233918	0.251754	-0.0178363	0.907565	0.521147	0.833836
SILVER	28	88	0.0818713	0.077193	0.00467836	1.06597	0.81842	1
NICKEL	0	2	0	0.00175439	-0.00175439	0	1	1
COPPER/NICKEL	0	1	0	0.000877193	-0.000877193	0	1	1

### Sheet: wwtw
class	duplicate	single_copy	dup_prop	sc_prop	delta_DS	odds_ratio	p_value	p_adj_bh
TETRACYCLINE	4	18	0.142857	0.0311958	0.111661	5.14827	0.0151119	0.105828		Enriched
AMINOGLYCOSIDE	8	67	0.285714	0.116118	0.169596	3.03685	0.0151184	0.105828
PHENICOL AND QUINOLONE	0	85	0	0.147314	-0.147314	0	0.0229291	0.107003
FOSFOMYCIN	0	60	0	0.103986	-0.103986	0	0.0989482	0.346319
PHENICOL	0	51	0	0.0883882	-0.0883882	0	0.157254	0.44031
TRIMETHROPRIM	2	23	0.0714286	0.0398614	0.0315672	1.85047	0.323935	0.755849
QUINOLONE	2	27	0.0714286	0.0467938	0.0246348	1.56554	0.638123	1
SULFONAMIDE	2	27	0.0714286	0.0467938	0.0246348	1.56554	0.638123	1
BETA-LACTAM	10	190	0.357143	0.329289	0.0278534	1.13134	0.837419	1
AMINOGLYCOSIDE AND QUINOLONE	0	8	0	0.0138648	-0.0138648	0	1	1
COLISTEN	0	2	0	0.0034662	-0.0034662	0	1	1
MACROLIDE	0	12	0	0.0207972	-0.0207972	0	1	1
RIFAMYCIN	0	2	0	0.0034662	-0.0034662	0	1	1
STREPTOTHRICIN	0	5	0	0.00866551	-0.00866551	0	1	1
ARSENIC	311	423	0.562387	0.16693	0.395457	6.40828	1.81779e-76	1.45423e-75
COPPER	30	707	0.0542495	0.279006	-0.224756	0.148323	3.2354e-36	1.29416e-35
MERCURY	23	517	0.0415913	0.204025	-0.162434	0.169354	1.10118e-24	2.93647e-24
SILVER	18	210	0.0325497	0.0828729	-0.0503232	0.372412	1.35378e-05	2.70756e-05
COPPER AND SILVER	165	538	0.298373	0.212313	0.08606	1.57747	2.01441e-05	3.22306e-05
TELLURIUM	0	47	0	0.0185478	-0.0185478	0	0.000151705	0.000202274
NICKEL	4	66	0.00723327	0.0260458	-0.0188125	0.272524	0.0042292	0.00483337
COPPER/NICKEL	2	26	0.00361664	0.0102605	-0.00664382	0.350214	0.211518	0.211518
